# *DNMT3A* knockouts in human iPSCs prevent *de novo* DNA methylation and reveal growth advantage during hematopoietic differentiation

**DOI:** 10.1101/2021.12.15.472782

**Authors:** Olivia Cypris, Julia Franzen, Joana Frobel, Philipp Glück, Chao-Chung Kuo, Stephani Schmitz, Selina Nüchtern, Martin Zenke, Wolfgang Wagner

## Abstract

DNA methyltransferase 3A (*DNMT3A*) is a frequently mutated gene in many hematological malignancies, indicating that it may be essential for hematopoietic differentiation. Here, we addressed the functional relevance of DNMT3A for differentiation of human induced pluripotent stem cells (iPSCs) by knocking out exon 2, 19, or 23. Exon 19^-/-^ and 23^-/-^ lines revealed absence of almost the entire *de novo* DNA methylation during mesenchymal and hematopoietic differentiation. Yet, differentiation was only slightly reduced in exon 19^-/-^ and increased in exon 23^-/-^ lines, whereas there was no significant impact on gene expression in hematopoietic progenitors (iHPCs). Notably, *DNMT3A*^-/-^ iHPCs recapitulate some DNA methylation differences of acute myeloid leukemia with *DNMT3A* mutations. Furthermore, multicolor genetic barcoding revealed competitive growth advantage of exon 23^-/-^ iHPCs. Our results demonstrate that *de novo* DNA methylation during hematopoietic differentiation of iPSCs is almost entirely dependent on DNMT3A and exon 23^-/-^ iHPCs even gained growth advantage.
