## Supplemental file 2 for "*DNMT3A* knockouts in human iPSCs prevent *de novo* DNA methylation and reveal growth advantage during hematopoietic differentiation"

### Sheet: Hypermethylation in iPSC Ex2
CpG site	Gene	Gene group	Relation to CpG island	Chromosome	Position	beta value WT donor 1	beta value exon 2-/- donor 1	beta value WT donor 2	beta value exon 2+/- donor 2	Mean beta value WT donor 1 & 2	Mean beta value exon 2	Delta beta value (exon 2-/- - WT)
cg04628938	BCAS3;BCAS3	Body;Body	OpenSea	chr17	58824885	0.133066	0.785709	0.437832	0.570155	0.285449	0.677932	0.50026
cg02846841			OpenSea	chr6	28945341	0.0112098	0.513784	0.0134302	0.0248183	0.01232	0.269301	0.501464
cg00152577			OpenSea	chr1	218098486	0.222319	0.62185	0.014004	0.783145	0.118161	0.702498	0.503689
cg25485055	ADAMTS16	Body	OpenSea	chr5	5271554	0.108378	0.645223	0.173609	0.213834	0.140994	0.429528	0.504229
cg10956857	PRDM16;PRDM16	Body;Body	N_Shore	chr1	3308549	0.0777767	0.777707	0.467774	0.650398	0.272775	0.714052	0.504932
cg16683770			Island	chr20	21000992	0.14787	0.77245	0.378247	0.320224	0.263058	0.546337	0.509391
cg06616755	NPHP4	Body	OpenSea	chr1	5957659	0.138562	0.818033	0.478559	0.501266	0.308561	0.65965	0.509473
cg01516851			OpenSea	chr6	28945338	0.0213494	0.533313	0.023779	0.0329313	0.0225642	0.283122	0.510748
cg10919664			OpenSea	chr6	28945322	0.0350492	0.553601	0.0476125	0.0481767	0.0413308	0.300889	0.51227
cg15445958			OpenSea	chr6	110266125	0.155667	0.811046	0.432296	0.507247	0.293982	0.659146	0.517064
cg00006299	CTTNBP2	Body	OpenSea	chr7	117451012	0.225473	0.766284	0.260917	0.306529	0.243195	0.536406	0.523088
cg27431761			OpenSea	chr11	8361327	0.0817588	0.640616	0.146206	0.625417	0.113982	0.633017	0.526634
cg10914899			N_Shore	chr13	25290781	0.135258	0.743817	0.299099	0.313077	0.217178	0.528447	0.526639
cg18395736			OpenSea	chr21	40317711	0.0841115	0.865264	0.565769	0.462387	0.32494	0.663825	0.540324
cg26608883	CALCB	TSS200	Island	chr11	15095024	0.0205078	0.563444	0.023756	0.0188911	0.0221319	0.291168	0.541313
cg19676181			S_Shore	chr4	56660398	0.441781	0.936596	0.344399	0.899106	0.39309	0.917851	0.543506
cg23577102	LAYN;LAYN;LAYN;LAYN;LAYN;LAYN	5'UTR;5'UTR;1stExon;1stExon;1stExon;5'UTR	Island	chr11	111411348	0.204275	0.702439	0.108014	0.114637	0.156144	0.408538	0.546295
cg26441942	XKR4	Body	OpenSea	chr8	56226406	0.0700205	0.672949	0.174337	0.260715	0.122179	0.466832	0.550771
cg02907374	CALCB	TSS200	Island	chr11	15095028	0.0141104	0.568729	0.0149606	0.0131347	0.0145355	0.290932	0.554194
cg24495585			Island	chr4	56659985	0.34784	0.934807	0.408982	0.907069	0.378411	0.920938	0.556396
cg03475229			OpenSea	chr19	57438933	0.210558	0.802593	0.279592	0.795721	0.245075	0.799157	0.557518
cg15106226	ZNF441	Body	Island	chr19	11878036	0.0641166	0.627751	0.0541835	0.0642271	0.05915	0.345989	0.568601
cg11392858	PLD6	TSS200	Island	chr17	17109651	0.0359825	0.699922	0.219797	0.898544	0.12789	0.799233	0.572033
cg17529386			Island	chr6	170452270	0.383922	0.971068	0.380913	0.37285	0.382417	0.671959	0.588651
cg26539818	PLD6	TSS200	Island	chr17	17109691	0.0377982	0.749096	0.27434	0.895538	0.156069	0.822317	0.593027
cg11318054	PTPRN2;PTPRN2;PTPRN2	Body;Body;Body	Island	chr7	157361692	0.107263	0.956105	0.542307	0.797875	0.324785	0.87699	0.63132
cg14683065	LRRC27;LRRC27;LRRC27;LRRC27;LRRC27	Body;Body;Body;Body;TSS1500	S_Shelf	chr10	134149184	0.0410188	0.699224	0.089706	0.128791	0.0653624	0.414007	0.633861
cg23661344	PLD6	TSS200	Island	chr17	17109678	0.0431888	0.796309	0.200884	0.911612	0.122036	0.853961	0.674273
cg05290820			N_Shore	chr9	137392877	0.0594797	0.84734	0.257049	0.189602	0.158265	0.518471	0.689076
cg03336167	SLC22A18;SLC22A18	Body;Body	Island	chr11	2930995	0.150315	0.844583	0.152158	0.874708	0.151236	0.859645	0.693346
cg11612700	LINC01044	TSS200	Island	chr13	112985677	0.0287083	0.807161	0.0313857	0.0327494	0.030047	0.419955	0.777114

### Sheet: Hypomethylation in iPSC Ex2
CpG site	Gene	Gene group	Relation to CpG island	Chromosome	Position	beta value WT donor 1	beta value exon 2-/- donor 1	beta value WT donor 2	beta value exon 2+/- donor 2	Mean beta value WT donor 1 & 2	Mean beta value exon 2	Delta beta value (exon 2-/- - WT)
cg26664752			OpenSea	chr11	123940635	0.886811	0.0416766	0.828701	0.759675	0.857756	0.400676	-0.816079
cg14516100	SORBS2;SORBS2;SORBS2;SORBS2;SORBS2;SORBS2;SORBS2;SORBS2	Body;Body;Body;Body;Body;Body;Body;Body	Island	chr4	186560083	0.963755	0.129401	0.83184	0.936114	0.897797	0.532758	-0.768396
cg15057061	SOX2OT	Body	Island	chr3	181437299	0.964779	0.088099	0.676209	0.624896	0.820494	0.356498	-0.732395
cg18235050			Island	chr12	126676048	0.874105	0.0238547	0.629046	0.638749	0.751576	0.331302	-0.727721
cg13367647	GBA;GBA;GBA;GBA	5'UTR;5'UTR;5'UTR;5'UTR	OpenSea	chr1	155213714	0.892522	0.123772	0.717483	0.504659	0.805003	0.314215	-0.68123
cg17827650	NOM1	TSS1500	Island	chr7	156741514	0.843394	0.0801377	0.67667	0.701686	0.760032	0.390912	-0.679894
cg15948324	PTPRN2;PTPRN2;PTPRN2;PTPRN2;PTPRN2	Body;Body;Body;Body;Body	OpenSea	chr7	157809500	0.900142	0.0564813	0.560693	0.0631736	0.730417	0.0598274	-0.673936
cg23681745	CFLAR;CFLAR;CFLAR	Body;Body;Body	OpenSea	chr2	202004875	0.9198	0.250296	0.878264	0.886528	0.899032	0.568412	-0.648736
cg15770607	COX5A	TSS1500	S_Shore	chr15	75231075	0.838941	0.122954	0.70307	0.706028	0.771006	0.414491	-0.648052
cg22993195	AMIGO3;RNF123	1stExon;Body	Island	chr3	49756301	0.947845	0.232494	0.791977	0.643188	0.869911	0.437841	-0.637417
cg01984854			Island	chr16	85879072	0.969108	0.339356	0.96538	0.965756	0.967244	0.652556	-0.627888
cg20669292	PLEKHH3	Body	Island	chr17	40823420	0.956547	0.250661	0.781494	0.677128	0.86902	0.463894	-0.618359
cg22072046			Island	chr12	126675892	0.757853	0.0308962	0.531946	0.522771	0.6449	0.276833	-0.614003
cg09159022	CSMD1	Body	Island	chr8	4849522	0.791153	0.0725471	0.579535	0.0864082	0.685344	0.0794776	-0.612797
cg03981954	FEZF1;FEZF1	3'UTR;3'UTR	N_Shore	chr7	121942010	0.798776	0.0186972	0.453015	0.0753378	0.625895	0.0470175	-0.607198
cg06613480	SOX2OT	Body	Island	chr3	181437383	0.865755	0.120442	0.589518	0.460801	0.727637	0.290622	-0.607195
cg05513806	SOX2OT	Body	S_Shore	chr3	181438216	0.82976	0.112982	0.605572	0.567915	0.717666	0.340448	-0.604684
cg25072393			N_Shore	chr4	187810222	0.93632	0.300061	0.866329	0.90559	0.901324	0.602826	-0.601264
cg16239482	SOX2OT	Body	N_Shore	chr3	181437145	0.936259	0.221393	0.708085	0.606934	0.822172	0.414164	-0.600779
cg13125157	CA10;CA10;CA10	TSS1500;TSS200;TSS1500	S_Shore	chr17	50237403	0.732268	0.0669084	0.597385	0.752053	0.664826	0.409481	-0.597918
cg26715042	CRISP2;CRISP2;CRISP2;CRISP2;CRISP2	TSS200;TSS200;TSS200;TSS200;TSS200	OpenSea	chr6	49681307	0.876476	0.14545	0.609546	0.482901	0.743011	0.314176	-0.597561
cg25390787	CRISP2;CRISP2;CRISP2;CRISP2;CRISP2	TSS200;TSS200;TSS200;TSS200;TSS200	OpenSea	chr6	49681299	0.939241	0.235583	0.720495	0.597035	0.829868	0.416309	-0.594286
cg26163578			Island	chr19	57154589	0.756573	0.139897	0.709589	0.275463	0.733081	0.20768	-0.593183
cg09799983	CYP1B1	Body	Island	chr2	38301756	0.651013	0.0188633	0.572251	0.536349	0.611632	0.277606	-0.592769
cg02983424			OpenSea	chr15	97491433	0.761539	0.128893	0.671877	0.464665	0.716708	0.296779	-0.587815
cg11684142	UCKL1	Body	Island	chr20	62572234	0.886805	0.24186	0.768318	0.836754	0.827562	0.539307	-0.585702
cg23240888			N_Shore	chr12	127210740	0.886475	0.235645	0.753431	0.712877	0.819953	0.474261	-0.584308
cg00280858	PTPRN2;PTPRN2;PTPRN2	Body;Body;Body	OpenSea	chr7	157809235	0.775742	0.0944124	0.573018	0.0659813	0.67438	0.0801968	-0.579968
cg16379091			Island	chr11	315751	0.820915	0.142605	0.61624	0.551693	0.718577	0.347149	-0.575972
cg01429859	FLJ37453	Body	Island	chr1	16163775	0.811284	0.273922	0.876733	0.871162	0.844008	0.572542	-0.570087
cg17885825			Island	chr12	126675874	0.725595	0.0258752	0.465979	0.477776	0.595787	0.251825	-0.569912
cg26128079			Island	chr12	127212416	0.755716	0.111065	0.600695	0.600149	0.678206	0.355607	-0.56714
cg10002185	TRPM4	Body	S_Shore	chr19	49686254	0.925298	0.274093	0.753981	0.730376	0.839639	0.502235	-0.565546
cg21136104			Island	chr3	142666320	0.880766	0.244703	0.737744	0.670905	0.809255	0.457804	-0.564552
cg05890377			Island	chr2	74357713	0.897012	0.319711	0.869707	0.912101	0.883359	0.615906	-0.563648
cg13411923	WDR66	Body	OpenSea	chr12	122396677	0.897838	0.147029	0.522553	0.433005	0.710196	0.290017	-0.563167
cg17054060			N_Shore	chr5	3606081	0.890744	0.0948735	0.421771	0.234653	0.656257	0.164763	-0.561384
cg04343971			Island	chr20	62570696	0.869444	0.203712	0.655392	0.648614	0.762418	0.426163	-0.558706
cg00129273			OpenSea	chr8	70906996	0.825288	0.200518	0.692293	0.631565	0.758791	0.416041	-0.558273
cg07626700	NOM1	TSS1500	Island	chr7	156741534	0.875751	0.239043	0.716702	0.749543	0.796227	0.494293	-0.557184
cg04369835	AHRR;AHRR	Body;Body	Island	chr5	322705	0.78869	0.0954468	0.510912	0.291237	0.649801	0.193342	-0.554354
cg18862850	CA10;CA10;CA10	TSS1500;TSS1500;TSS200	S_Shore	chr17	50237380	0.64538	0.0622658	0.585398	0.670487	0.615389	0.366377	-0.553123
cg08516817	WDR52;WDR52	TSS1500;TSS1500	Island	chr3	113160623	0.765882	0.0542303	0.444099	0.0809108	0.604991	0.0675705	-0.55076
cg03277598	CFLAR;CFLAR;CFLAR;CFLAR;CFLAR;CFLAR;CFLAR;CFLAR;CFLAR	TSS200;Body;Body;Body;Body;Body;Body;Body;Body	OpenSea	chr2	202004869	0.943639	0.376923	0.908814	0.885735	0.926226	0.631329	-0.549303
cg08357436	HSF5;HSF5	5'UTR;1stExon	Island	chr17	56565641	0.914868	0.308933	0.797298	0.853648	0.856083	0.58129	-0.547151
cg13408214	PLEKHH3	Body	Island	chr17	40823572	0.857536	0.22881	0.693198	0.601903	0.775367	0.415357	-0.546557
cg10411272	SORBS2;SORBS2;SORBS2;SORBS2;SORBS2;SORBS2;SORBS2;SORBS2	Body;Body;Body;Body;Body;Body;Body;Body	N_Shore	chr4	186559707	0.928103	0.245286	0.654572	0.757874	0.791338	0.50158	-0.546052
cg07532183			OpenSea	chr8	120684968	0.928447	0.366043	0.89418	0.772304	0.911314	0.569173	-0.545271
cg00115364	UCKL1;UCKL1;UCKL1	Body;Body;Body	Island	chr20	62572091	0.901679	0.296779	0.781928	0.798707	0.841803	0.547743	-0.545024
cg14708218	LOC399815;FAM24B	TSS200;5'UTR	Island	chr10	124638991	0.682596	0.0249219	0.45728	0.50096	0.569938	0.262941	-0.545016
cg14676529	PCDHA6;PCDHA2;PCDHA1;PCDHA9;PCDHA7;PCDHA1;PCDHA6;PCDHA10;PCDHA5;PCDHA3;PCDHA4;PCDHA10;PCDHA10;PCDHA8	Body;Body;Body;Body;Body;Body;Body;TSS200;Body;Body;Body;TSS200;TSS200;Body	N_Shore	chr5	140235607	0.81725	0.187095	0.646775	0.693748	0.732013	0.440421	-0.544918
cg19924008			OpenSea	chr8	70907000	0.869733	0.233965	0.68739	0.639951	0.778562	0.436958	-0.544597
cg01798899			OpenSea	chr12	126468463	0.888888	0.264501	0.723293	0.359252	0.806091	0.311876	-0.541589
cg13556624	ATXN7L1	Body	OpenSea	chr7	105331310	0.871332	0.171352	0.549267	0.467547	0.7103	0.31945	-0.538948
cg03181300			N_Shore	chr6	26195995	0.777537	0.0370037	0.373563	0.0707322	0.57555	0.0538679	-0.538546
cg09652503			N_Shore	chr12	127210744	0.897555	0.310567	0.795627	0.816649	0.846591	0.563608	-0.536024
cg04217706			Island	chr12	126676139	0.677838	0.0448135	0.482159	0.512767	0.579999	0.27879	-0.535185
cg27366766	HSF5	1stExon	Island	chr17	56565286	0.583281	0.0198775	0.522096	0.593735	0.552688	0.306806	-0.532811
cg06936803	SORBS2;SORBS2;SORBS2;SORBS2;SORBS2;SORBS2;SORBS2;SORBS2	Body;Body;Body;Body;Body;Body;Body;Body	N_Shore	chr4	186559938	0.936575	0.354829	0.83777	0.93031	0.887173	0.64257	-0.532343
cg03127558	MAMSTR	TSS1500	Island	chr19	49223278	0.967411	0.400815	0.896172	0.909258	0.931792	0.655037	-0.530976
cg24455236	PLEKHH3	Body	S_Shore	chr17	40824361	0.721638	0.129944	0.599644	0.556336	0.660641	0.34314	-0.530697
cg18195080	LOC399815;FAM24B;FAM24B	TSS200;5'UTR;1stExon	Island	chr10	124639012	0.606108	0.0211146	0.489139	0.439739	0.547623	0.230427	-0.526509
cg08926713			S_Shelf	chr6	29723407	0.86634	0.243064	0.672235	0.515533	0.769288	0.379299	-0.526223
cg17209826	FEZF1;FEZF1	Body;Body	N_Shore	chr7	121942123	0.76485	0.0267238	0.339372	0.0373925	0.552111	0.0320582	-0.525387
cg05168012			Island	chr2	102867275	0.878474	0.27248	0.713619	0.65089	0.796047	0.461685	-0.523567
cg12118013			Island	chr3	134031948	0.849938	0.158064	0.512836	0.487986	0.681387	0.323025	-0.523323
cg09142313			Island	chr5	72677859	0.62756	0.051628	0.519211	0.512542	0.573386	0.282085	-0.521758
cg08686960	COX7A1	Body	Island	chr19	36642720	0.599389	0.0993573	0.639544	0.836944	0.619467	0.46815	-0.520109
cg24699296	TRAPPC5;TRAPPC5;TRAPPC5	Body;Body;Body	Island	chr19	7747220	0.716708	0.0488408	0.417091	0.387365	0.566899	0.218103	-0.518059
cg22259797	C2CD2L	Body	OpenSea	chr11	118986860	0.861024	0.307965	0.788561	0.69982	0.824792	0.503893	-0.516827
cg05144259	PTPRN2;PTPRN2;PTPRN2	Body;Body;Body	OpenSea	chr7	157808584	0.943566	0.297335	0.682162	0.104268	0.812864	0.200802	-0.515529
cg11176481			N_Shore	chr5	72676039	0.873755	0.226408	0.609355	0.622553	0.741555	0.424481	-0.515147
cg13782301	PRRT1	3'UTR	Island	chr6	32116875	0.577678	0.0371671	0.526476	0.579868	0.552077	0.308518	-0.51491
cg18641463	MAD1L1;MAD1L1;MAD1L1	Body;Body;Body	OpenSea	chr7	2144579	0.936192	0.418219	0.923149	0.924337	0.92967	0.671278	-0.511451
cg27514038	NIPA2;NIPA2;NIPA2;NIPA2	TSS1500;TSS1500;TSS1500;TSS1500	S_Shore	chr15	23035493	0.947375	0.257594	0.590375	0.697888	0.768875	0.477741	-0.511281
cg12440062	CRISP2;CRISP2;CRISP2;CRISP2;CRISP2	TSS200;TSS200;TSS200;TSS200;TSS200	OpenSea	chr6	49681391	0.912251	0.318058	0.745646	0.752918	0.828949	0.535488	-0.510891
cg13717680			OpenSea	chr3	186903406	0.834623	0.0718136	0.326856	0.328159	0.580739	0.199986	-0.508926
cg03175771	PRR14	TSS1500	N_Shore	chr16	30661534	0.906844	0.369385	0.849324	0.785483	0.878084	0.577434	-0.508699
cg08939082			N_Shore	chr3	87101679	0.855959	0.293475	0.74574	0.732134	0.80085	0.512805	-0.507375
cg23920953	C14orf162	TSS1500	Island	chr14	70038505	0.639945	0.0535344	0.480007	0.0762841	0.559976	0.0649093	-0.506441
cg11515873	PRRT1	Body	N_Shore	chr6	32117401	0.702123	0.137246	0.583531	0.597746	0.642827	0.367496	-0.505582
cg16048522	STARD13	5'UTR	OpenSea	chr13	34184956	0.894106	0.234001	0.580558	0.551628	0.737332	0.392814	-0.503331
cg00598542			N_Shore	chr12	127210694	0.950088	0.416114	0.887687	0.901919	0.918888	0.659017	-0.502773
cg08122386			N_Shore	chr6	26195954	0.785648	0.0542081	0.323001	0.110981	0.554324	0.0825945	-0.500116

### Sheet: Hypermethylation in iPSC Ex19
CpG site	Gene	Gene group	Relation to CpG island	Chromosome	Position	Mean beta value WT donor 1 & 2	Mean beta value exon 19-/-	Delta beta value (exon 19-/- - WT)
cg25106913			S_Shore	chr6	27648354	0.152961	0.914352	0.761391
cg04274288			Island	chr6	27648004	0.272731	0.92252	0.64979
cg03336167	SLC22A18;SLC22A18	Body;Body	Island	chr11	2930995	0.151236	0.776031	0.624795
cg10812708			N_Shore	chr6	27647713	0.108322	0.725087	0.616765
cg13163930			Island	chr6	27647896	0.359612	0.943378	0.583766
cg03475229			OpenSea	chr19	57438933	0.245075	0.762369	0.517294
cg10831901	LOC149837	TSS200	OpenSea	chr20	5485294	0.31071	0.820124	0.509413
cg16763089	LOC149837	TSS200	OpenSea	chr20	5485284	0.405739	0.912822	0.507082
cg17107388	NDRG4;NDRG4;NDRG4;NDRG4;NDRG4;NDRG4;NDRG4;NDRG4	TSS1500;TSS1500;TSS1500;TSS1500;TSS1500;Body;Body;Body	N_Shore	chr16	58533766	0.338966	0.842245	0.503279
cg11318054	PTPRN2;PTPRN2;PTPRN2	Body;Body;Body	Island	chr7	157361692	0.324785	0.826018	0.501233

### Sheet: Hypomethylation in iPSC Ex19
CpG site	Gene	Gene group	Relation to CpG island	Chromosome	Position	Mean beta value WT donor 1 & 2	Mean beta value exon 19-/-	Delta beta value (exon 19-/- - WT)
cg23240888			N_Shore	chr12	127210740	0.819953	0.070836	-0.749117
cg18235050			Island	chr12	126676048	0.751576	0.0263562	-0.725219
cg15057061	SOX2OT	Body	Island	chr3	181437299	0.820494	0.100413	-0.720081
cg08599792			OpenSea	chr8	103540839	0.897554	0.201231	-0.696323
cg14516100	SORBS2;SORBS2;SORBS2;SORBS2;SORBS2;SORBS2;SORBS2;SORBS2	Body;Body;Body;Body;Body;Body;Body;Body	Island	chr4	186560083	0.897797	0.20286	-0.694937
cg27256468	PKP1;PKP1;PKP1;PKP1	5'UTR;5'UTR;1stExon;1stExon	Island	chr1	201252824	0.697372	0.0251506	-0.672221
cg20509117	IL6;LOC541472	Body;TSS200	OpenSea	chr7	22767314	0.910262	0.242017	-0.668245
cg01558931			Island	chr5	72676121	0.731339	0.0661781	-0.665161
cg04343971			Island	chr20	62570696	0.762418	0.0982817	-0.664136
cg22984769			OpenSea	chr5	140464488	0.764453	0.101751	-0.662702
cg05513806	SOX2OT	Body	S_Shore	chr3	181438216	0.717666	0.0552381	-0.662428
cg12440062	CRISP2;CRISP2;CRISP2;CRISP2;CRISP2	TSS200;TSS200;TSS200;TSS200;TSS200	OpenSea	chr6	49681391	0.828949	0.167384	-0.661564
cg13367647	GBA;GBA;GBA;GBA	5'UTR;5'UTR;5'UTR;5'UTR	OpenSea	chr1	155213714	0.805003	0.14888	-0.656122
cg16048522	STARD13	5'UTR	OpenSea	chr13	34184956	0.737332	0.0817951	-0.655537
cg25390787	CRISP2;CRISP2;CRISP2;CRISP2;CRISP2	TSS200;TSS200;TSS200;TSS200;TSS200	OpenSea	chr6	49681299	0.829868	0.175684	-0.654184
cg26865446	SOX2OT	Body	S_Shore	chr3	181438328	0.846217	0.192415	-0.653802
cg11176481			N_Shore	chr5	72676039	0.741555	0.0897524	-0.651802
cg09652503			N_Shore	chr12	127210744	0.846591	0.196678	-0.649914
cg15948324	PTPRN2;PTPRN2;PTPRN2;PTPRN2;PTPRN2	Body;Body;Body;Body;Body	OpenSea	chr7	157809500	0.730417	0.0811722	-0.649245
cg26128079			Island	chr12	127212416	0.678206	0.0301064	-0.648099
cg26715042	CRISP2;CRISP2;CRISP2;CRISP2;CRISP2	TSS200;TSS200;TSS200;TSS200;TSS200	OpenSea	chr6	49681307	0.743011	0.115609	-0.627402
cg02983424			OpenSea	chr15	97491433	0.716708	0.0910619	-0.625646
cg16239482	SOX2OT	Body	N_Shore	chr3	181437145	0.822172	0.198705	-0.623467
cg22072046			Island	chr12	126675892	0.6449	0.0231624	-0.621737
cg14885748			Island	chr12	127211262	0.764891	0.146022	-0.618868
cg17827650	NOM1	TSS1500	Island	chr7	156741514	0.760032	0.142158	-0.617873
cg17054060			N_Shore	chr5	3606081	0.656257	0.040496	-0.615761
cg26472118			Island	chr5	72676798	0.688539	0.0753655	-0.613173
cg11515873	PRRT1	Body	N_Shore	chr6	32117401	0.642827	0.0311483	-0.611679
cg20083079	TEX101	5'UTR	N_Shore	chr19	43910493	0.912949	0.30458	-0.608368
cg01342115			Island	chr3	134031663	0.774436	0.166125	-0.608312
cg11684142	UCKL1	Body	Island	chr20	62572234	0.827562	0.219822	-0.60774
cg22984571			Island	chr3	186490656	0.780268	0.173576	-0.606692
cg03981954	FEZF1;FEZF1	3'UTR;3'UTR	N_Shore	chr7	121942010	0.625895	0.0212609	-0.604635
cg20152309			Island	chr10	36054255	0.722367	0.118273	-0.604094
cg12118013			Island	chr3	134031948	0.681387	0.0816856	-0.599702
cg01429859	FLJ37453	Body	Island	chr1	16163775	0.844008	0.244653	-0.599355
cg00598542			N_Shore	chr12	127210694	0.918888	0.31963	-0.599258
cg05144259	PTPRN2;PTPRN2;PTPRN2	Body;Body;Body	OpenSea	chr7	157808584	0.812864	0.214417	-0.598447
cg20028981	HIST1H4B	TSS1500	S_Shore	chr6	26028094	0.71464	0.118489	-0.596151
cg08231870			Island	chr10	103070372	0.675452	0.0794399	-0.596012
cg09795809	MGC45800	Body	N_Shore	chr4	183062729	0.772769	0.179004	-0.593765
cg04369835	AHRR;AHRR	Body;Body	Island	chr5	322705	0.649801	0.0575903	-0.59221
cg22796353			Island	chr7	156400281	0.874891	0.284502	-0.590388
cg00625752			OpenSea	chr18	56516933	0.7481	0.157778	-0.590321
cg21136104			Island	chr3	142666320	0.809255	0.221444	-0.587811
cg11037477	EIF4E;EIF4E;EIF4E;EIF4E;EIF4E	5'UTR;1stExon;5'UTR;TSS1500;1stExon	S_Shore	chr4	99851008	0.776962	0.189564	-0.587399
cg12785040	PKNOX2	5'UTR	OpenSea	chr11	125220929	0.767546	0.18114	-0.586406
cg04037218	C6orf201;C6orf146;C6orf201	1stExon;TSS200;5'UTR	S_Shore	chr6	4079534	0.786193	0.203238	-0.582956
cg18630644	C6orf201;C6orf146;C6orf201	1stExon;TSS200;5'UTR	S_Shore	chr6	4079528	0.676871	0.0948836	-0.581987
cg07031408			Island	chr13	24269867	0.789968	0.209612	-0.580357
cg00115364	UCKL1;UCKL1;UCKL1	Body;Body;Body	Island	chr20	62572091	0.841803	0.262906	-0.578897
cg08926713			S_Shelf	chr6	29723407	0.769288	0.190758	-0.57853
cg27424326			Island	chr2	129251303	0.835195	0.257538	-0.577657
cg25980637	FLJ37453	Body	Island	chr1	16163967	0.643397	0.0659678	-0.577429
cg09159022	CSMD1	Body	Island	chr8	4849522	0.685344	0.108398	-0.576946
cg08126590	PALM;PALM	Body;Body	Island	chr19	719951	0.710469	0.134308	-0.576161
cg07973095	DECR2	TSS1500	Island	chr16	451040	0.921811	0.346487	-0.575323
cg17937101	MIR596	TSS1500	Island	chr8	1765066	0.707615	0.132519	-0.575097
cg19568544	PCDHB5;PCDHB5	1stExon;5'UTR	N_Shore	chr5	140514811	0.748745	0.173874	-0.574871
cg03441844			Island	chr1	161368947	0.665232	0.0903731	-0.574859
cg11442173	CYB561;CYB561;CYB561	5'UTR;5'UTR;5'UTR	Island	chr17	61515312	0.833358	0.258967	-0.574392
cg06613480	SOX2OT	Body	Island	chr3	181437383	0.727637	0.153444	-0.574193
cg08616951	PKP3	Body	Island	chr11	394545	0.822747	0.252799	-0.569948
cg17885825			Island	chr12	126675874	0.595787	0.0264608	-0.569326
cg10411272	SORBS2;SORBS2;SORBS2;SORBS2;SORBS2;SORBS2;SORBS2;SORBS2	Body;Body;Body;Body;Body;Body;Body;Body	N_Shore	chr4	186559707	0.791338	0.222401	-0.568937
cg19312667			Island	chr4	25090491	0.86332	0.294627	-0.568694
cg18842563			Island	chr12	127212528	0.712918	0.144746	-0.568172
cg03127558	MAMSTR	TSS1500	Island	chr19	49223278	0.931792	0.36759	-0.564202
cg06307212	EGFL8	Body	Island	chr6	32134573	0.641526	0.0809018	-0.560624
cg26688527	LHX8	TSS200	N_Shore	chr1	75594066	0.674302	0.116894	-0.557408
cg20033652	NIN;NIN;NIN;NIN	5'UTR;5'UTR;TSS1500;5'UTR	OpenSea	chr14	51290662	0.766602	0.210677	-0.555925
cg14676529	PCDHA6;PCDHA2;PCDHA1;PCDHA9;PCDHA7;PCDHA1;PCDHA6;PCDHA10;PCDHA5;PCDHA3;PCDHA4;PCDHA10;PCDHA10;PCDHA8	Body;Body;Body;Body;Body;Body;Body;TSS200;Body;Body;Body;TSS200;TSS200;Body	N_Shore	chr5	140235607	0.732013	0.176735	-0.555278
cg19928955			OpenSea	chr13	34184932	0.672767	0.118049	-0.554717
cg16550453	TDRD1	TSS200	Island	chr10	115939018	0.794679	0.242367	-0.552312
cg06936803	SORBS2;SORBS2;SORBS2;SORBS2;SORBS2;SORBS2;SORBS2;SORBS2	Body;Body;Body;Body;Body;Body;Body;Body	N_Shore	chr4	186559938	0.887173	0.338498	-0.548674
cg15747436	ATHL1	TSS1500	N_Shore	chr11	287949	0.817632	0.269227	-0.548406
cg14708218	LOC399815;FAM24B	TSS200;5'UTR	Island	chr10	124638991	0.569938	0.022948	-0.54699
cg11216554	LOC399815;FAM24B	TSS200;5'UTR	Island	chr10	124638983	0.587913	0.0409373	-0.546976
cg14076977	PLCB2	TSS200	OpenSea	chr15	40600284	0.635405	0.0902968	-0.545108
cg12176783	TCEA2;TCEA2	TSS200;5'UTR	Island	chr20	62694000	0.660496	0.116556	-0.54394
cg09142313			Island	chr5	72677859	0.573386	0.0297126	-0.543673
cg05304543	MYF5	TSS200	N_Shore	chr12	81110641	0.796617	0.253046	-0.54357
cg15874642	EGFL8	Body	Island	chr6	32134560	0.72784	0.184923	-0.542917
cg08561856	LYPD5	TSS200	Island	chr19	44324945	0.83141	0.290426	-0.540984
cg13011006	WTIP	TSS1500	N_Shore	chr19	34971673	0.755966	0.215087	-0.540879
cg13556624	ATXN7L1	Body	OpenSea	chr7	105331310	0.7103	0.171372	-0.538928
cg16379091			Island	chr11	315751	0.718577	0.180085	-0.538492
cg19039313	MCM6	TSS1500	S_Shore	chr2	136634366	0.700925	0.162455	-0.53847
cg20644425	MIR372;MIR371;MIR373	TSS1500;TSS200;TSS1500	OpenSea	chr19	54290913	0.847852	0.310555	-0.537297
cg14972143	EIF4E;EIF4E;EIF4E;EIF4E;EIF4E	5'UTR;1stExon;5'UTR;TSS1500;1stExon	S_Shore	chr4	99851003	0.737078	0.200659	-0.536419
cg03349953	PCDHB5	1stExon	N_Shore	chr5	140515207	0.80855	0.273157	-0.535392
cg19771625			OpenSea	chr6	2870674	0.814625	0.27936	-0.535265
cg02524205			OpenSea	chr6	167559851	0.815081	0.281377	-0.533703
cg04667114			OpenSea	chr13	34185082	0.778865	0.245522	-0.533343
cg14732337	PRRT1	Body	N_Shore	chr6	32117565	0.615256	0.0819535	-0.533302
cg03181300			N_Shore	chr6	26195995	0.57555	0.0433143	-0.532235
cg05168012			Island	chr2	102867275	0.796047	0.264208	-0.531839
cg27625479	FEZF1;FEZF1;FEZF1-AS1	Body;Body;TSS1500	N_Shore	chr7	121943287	0.697148	0.165389	-0.531759
cg10519368	PCDHA6;PCDHA2;PCDHA1;PCDHA9;PCDHA7;PCDHA1;PCDHA6;PCDHA10;PCDHA5;PCDHA3;PCDHA4;PCDHA10;PCDHA10;PCDHA8	Body;Body;Body;Body;Body;Body;Body;TSS200;Body;Body;Body;TSS200;TSS200;Body	N_Shore	chr5	140235586	0.680463	0.149825	-0.530638
cg12435415			N_Shore	chr3	186490344	0.571413	0.0409041	-0.530509
cg00624949	EGFL8	Body	Island	chr6	32134620	0.679869	0.151371	-0.528497
cg18195080	LOC399815;FAM24B;FAM24B	TSS200;5'UTR;1stExon	Island	chr10	124639012	0.547623	0.0200892	-0.527534
cg11473117			OpenSea	chr6	27177588	0.777035	0.251218	-0.525818
cg07532183			OpenSea	chr8	120684968	0.911314	0.386787	-0.524526
cg17209826	FEZF1;FEZF1	Body;Body	N_Shore	chr7	121942123	0.552111	0.0280926	-0.524018
cg02333555	SNX6;SNX6	TSS1500;TSS1500	S_Shore	chr14	35099662	0.691667	0.168222	-0.523445
cg06405186	SYT7	3'UTR	Island	chr11	61283968	0.606858	0.0840567	-0.522802
cg15770607	COX5A	TSS1500	S_Shore	chr15	75231075	0.771006	0.248251	-0.522754
cg23759393	PTPRN2;PTPRN2;PTPRN2	Body;Body;Body	N_Shore	chr7	158110405	0.616363	0.0938746	-0.522488
cg14191654	CDH22	Body	Island	chr20	44829602	0.674071	0.152804	-0.521266
cg00280858	PTPRN2;PTPRN2;PTPRN2	Body;Body;Body	OpenSea	chr7	157809235	0.67438	0.154205	-0.520175
cg13411923	WDR66	Body	OpenSea	chr12	122396677	0.710196	0.190374	-0.519822
cg06830064	SOX11;SOX11	3'UTR;1stExon	S_Shore	chr2	5838258	0.633372	0.11486	-0.518512
cg13717680			OpenSea	chr3	186903406	0.580739	0.0630271	-0.517712
cg10783371	SOX2OT	Body	S_Shore	chr3	181437548	0.766228	0.2486	-0.517628
cg04234758			OpenSea	chr8	49702304	0.634027	0.116998	-0.517029
cg11218091	LOC399815;FAM24B	TSS200;5'UTR	Island	chr10	124638976	0.529582	0.0137036	-0.515879
cg10002185	TRPM4	Body	S_Shore	chr19	49686254	0.839639	0.324901	-0.514738
cg17040267	LOC100507065;LOC100507065;LOC100507065;LOC100507065	Body;Body;Body;Body	OpenSea	chr12	65988890	0.639344	0.126021	-0.513322
cg09799983	CYP1B1	Body	Island	chr2	38301756	0.611632	0.0988767	-0.512755
cg22480783			OpenSea	chr2	25149622	0.746365	0.234059	-0.512306
cg02781074	GGACT	TSS200	Island	chr13	101241206	0.745438	0.234114	-0.511324
cg08122386			N_Shore	chr6	26195954	0.554324	0.0437506	-0.510574
cg26679004	GRID1	Body	Island	chr10	88023135	0.915232	0.404684	-0.510548
cg01430344			Island	chr2	16154047	0.782042	0.272311	-0.509731
cg20408276	CYP1B1	Body	N_Shore	chr2	38300586	0.687731	0.178476	-0.509255
cg04217706			Island	chr12	126676139	0.579999	0.0707998	-0.509199
cg14933163	CDT1	TSS1500	N_Shore	chr16	88868859	0.721617	0.215257	-0.50636
cg20570109			OpenSea	chr8	103540783	0.910359	0.404423	-0.505935
cg13782301	PRRT1	3'UTR	Island	chr6	32116875	0.552077	0.0463696	-0.505708
cg18217016	FXR1;FXR1;FXR1	TSS1500;TSS1500;TSS1500	N_Shore	chr3	180629678	0.664161	0.158641	-0.505521
cg15013527			Island	chr11	316339	0.578359	0.0729949	-0.505364
cg27094076	ZPBP;ZPBP	Body;Body	N_Shore	chr7	50132541	0.595857	0.0906653	-0.505192
cg23159704			Island	chr20	62570397	0.52841	0.0234619	-0.504948
cg11334165			Island	chr5	145758782	0.763633	0.259013	-0.50462
cg12727040	VCL;VCL	TSS1500;TSS1500	N_Shore	chr10	75756860	0.879277	0.377988	-0.501289
cg27168291	ZBTB22;TAPBP;TAPBP;TAPBP;ZBTB22	Body;TSS1500;TSS1500;TSS1500;Body	Island	chr6	33282997	0.561253	0.0599856	-0.501267
cg04379522	MIR372;MIR371;MIR373	TSS1500;TSS200;TSS1500	OpenSea	chr19	54290737	0.78921	0.288356	-0.500855
cg26269510			N_Shelf	chr19	57615256	0.805583	0.305318	-0.500265

### Sheet: Hypermethylation in iPSC Ex23
CpG site	Gene	Gene group	Relation to CpG island	Chromosome	Position	Mean beta value WT donor 1 & 3	Mean beta value exon 23-/-	Delta beta value (exon 23-/- - WT)
cg20606062	TRIM4;TRIM4	TSS200;TSS200	Island	chr7	99517279	0.338817	0.879249	0.540432

### Sheet: Hypomethylation in iPSC Ex23
CpG site	Gene	Gene group	Relation to CpG island	Chromosome	Position	Mean beta value WT donor 1 & 3	Mean beta value exon 23-/-	Delta beta value (exon 23-/- - WT)
cg16149820			N_Shelf	chr6	164251509	0.890224	0.117985	-0.772239
cg27514038	NIPA2;NIPA2;NIPA2;NIPA2	TSS1500;TSS1500;TSS1500;TSS1500	S_Shore	chr15	23035493	0.882476	0.218766	-0.663711
cg24735235	FLJ37453	Body	N_Shore	chr1	16163479	0.857419	0.242001	-0.615418
cg01429859	FLJ37453	Body	Island	chr1	16163775	0.667317	0.0579077	-0.609409
cg13717680			OpenSea	chr3	186903406	0.78364	0.185284	-0.598357
cg17941572			Island	chr1	63784454	0.86056	0.276062	-0.584497
cg11693285			Island	chr10	131927345	0.813891	0.235773	-0.578118
cg19824242			N_Shelf	chr2	105273432	0.733546	0.155848	-0.577698
cg16048522	STARD13	5'UTR	OpenSea	chr13	34184956	0.86551	0.292257	-0.573253
cg21875655			OpenSea	chr6	10660286	0.731923	0.163257	-0.568665
cg21136104			Island	chr3	142666320	0.828917	0.260677	-0.56824
cg04037218	C6orf201;C6orf146;C6orf201	1stExon;TSS200;5'UTR	S_Shore	chr6	4079534	0.768324	0.210662	-0.557662
cg19924008			OpenSea	chr8	70907000	0.771091	0.220162	-0.550929
cg08830300			Island	chr11	65246463	0.739497	0.190495	-0.549002
cg14516100	SORBS2;SORBS2;SORBS2;SORBS2;SORBS2;SORBS2;SORBS2;SORBS2	Body;Body;Body;Body;Body;Body;Body;Body	Island	chr4	186560083	0.93883	0.39137	-0.54746
cg08767686			Island	chr5	51426	0.757812	0.215856	-0.541956
cg09795809	MGC45800	Body	N_Shore	chr4	183062729	0.837191	0.297417	-0.539775
cg16550453	TDRD1	TSS200	Island	chr10	115939018	0.836058	0.298063	-0.537995
cg19928955			OpenSea	chr13	34184932	0.789199	0.259762	-0.529436
cg17827650	NOM1	TSS1500	Island	chr7	156741514	0.862547	0.334253	-0.528294
cg27094076	ZPBP;ZPBP	Body;Body	N_Shore	chr7	50132541	0.594799	0.0667546	-0.528045
cg06221222	BCAR3	TSS1500	S_Shore	chr1	94147831	0.658142	0.133084	-0.525057
cg11589932	BHLHA9	TSS200	Island	chr17	1173767	0.745568	0.222005	-0.523562
cg08915171			N_Shelf	chr2	105273376	0.859958	0.341161	-0.518797
cg00219598	UGP2;UGP2	Body;5'UTR	OpenSea	chr2	64078686	0.698379	0.183532	-0.514847
cg13367647	GBA;GBA;GBA;GBA	5'UTR;5'UTR;5'UTR;5'UTR	OpenSea	chr1	155213714	0.707077	0.194421	-0.512657
cg18630644	C6orf201;C6orf146;C6orf201	1stExon;TSS200;5'UTR	S_Shore	chr6	4079528	0.631789	0.119177	-0.512612
cg00129273			OpenSea	chr8	70906996	0.72418	0.214608	-0.509572
cg01558931			Island	chr5	72676121	0.891024	0.382573	-0.50845
cg24574963			S_Shore	chr7	149120622	0.895523	0.388075	-0.507447
cg24828620	ZPBP;ZPBP	TSS200;TSS200	Island	chr7	50132903	0.579548	0.0740494	-0.505499
cg08562978	ANKRD28;ANKRD28	5'UTR;Body	OpenSea	chr3	15839260	0.784821	0.280003	-0.504819
cg21871050			Island	chr13	24269500	0.7879	0.285927	-0.501973
cg17040267	LOC100507065;LOC100507065;LOC100507065;LOC100507065	Body;Body;Body;Body	OpenSea	chr12	65988890	0.727163	0.226379	-0.500784
